# Comparative transcriptomics identifies *Botrytis cinerea* induced conserved defences across different tissues of *Fragaria vesca*

**DOI:** 10.1101/2020.07.18.210138

**Authors:** Raghuram Badmi

## Abstract

Grey mould is one of the most devastating plant diseases that causes huge losses to the agricultural sector worldwide. *Botrytis cinerea*, the causal pathogen of grey mould, is a generalist necrotrophic fungus with the ability to infect over 1000 species and influence a broad array of host’s physiological responses. *B. cinerea* is capable of infecting a wide variety of tissues such as leaves, stem, flowers and fruits that adds to the already complex problem in controlling its spread. Understanding the pathogen induced transcriptional reprogramming in different tissues is important to identify key genes for targeted gene modifications. Identifying the genes that are common between different tissue infections will reveal similarities and differences between these pathogen-tissue pairs. In this study, the transcriptomic datasets of Botrytis infected white berries of *Fragaria vesca* (*WhiteBc*) and Botrytis infected red berries of *F. vesca* (*RedBc*) were (re)mapped to the latest *F. vesca* transcriptome to enable direct comparisons with the Botrytis infected *F. vesca* leaves (*LeafBc*). The genes involved in MAP kinase signalling, pathogenesis-related, allergens, cell-wall defences, detoxification and secondary metabolites were <u>Co</u>mmon <u>Re</u>sponsive and <u>Up</u>regulated (CoReUp) between *LeafBc*, *WhiteBc* and *RedBc*, suggesting their important roles against *B. cinerea* infection in all three tissues. These insights maybe helpful for generating *B. cinerea* resistant varieties of strawberry.
