## Supplementary material for "Comparative transcriptomics identifies *Botrytis cinerea* induced conserved defences across different tissues of *Fragaria vesca*": Table S3

### Sheet: Title page
Manuscript title: Comparative transcriptomics identifies Botrytis cinerea induced conserved defenses across different tissues of Fragaria vesca
Authors: Raghuram Badmi

### Sheet: CoRe set and its categories
Table S3: The expression values Botrytis cinerea induced genes in different tissues of Fragaria vesca associated with single gene ID for comparison. The first group represents CoRe genes including Up- and down-regulated genes in all the three tissues. The following lists represent either up-, mixed- and down-regulated genes in the three F. vesca tissues.
CoRe set genes	LeafBc log2FC	WhiteBc log2FC	RedBc log2FC	Description				Upregulated in all FvBc	LeafBc log2FC	WhiteBc log2FC	RedBc log2FC	Description				Mixed regulated in all	LeafBc log2FC	WhiteBc log2FC	RedBc log2FC	Description				Downregulated in all	LeafBc log2FC	WhiteBc log2FC	RedBc log2FC	Description
FvH4_1g03630.1	-2.364	2.15895	1.70576	uncharacterized RNA-binding protein C17H9.04c-like				FvH4_3g01000.1	1.772	1.10347	0.785301	acyl-CoA--sterol O-acyltransferase 1-like				FvH4_7g23650.1	-1.128	3.07325	4.48262	17.8 kDa class I heat shock protein-like				FvH4_5g05080.1	-1.61	-1.07815	-0.545266	NHL domain protein
FvH4_1g04050.1	-1.709	3.52084	-2.59824	hypothetical protein RchiOBHm_Chr2g0089511				FvH4_1g05080.1	3.345	2.83227	2.05274	aldehyde dehydrogenase family 2 member C4-like				FvH4_2g31370.1	-1.322	1.57922	1.54378	17.9 kDa class II heat shock protein-like				FvH4_3g36040.1	-1.212	-2.3371	-1.04074	metallothionein-like protein 1B
FvH4_1g05080.1	3.345	2.83227	2.05274	aldehyde dehydrogenase family 2 member C4-like				FvH4_1g05100.1	4.613	1.35905	1.62821	aldehyde dehydrogenase family 2 member C4-like				FvH4_7g23720.1	-1.192	1.10359	2.1982	18.1 kDa class I heat shock protein-like				FvH4_1g06390.1	-1.089	-1.06415	-0.669561	programmed cell death protein 4-like
FvH4_1g05100.1	4.613	1.35905	1.62821	aldehyde dehydrogenase family 2 member C4-like				FvH4_5g16260.1	5.112	2.71709	1.15017	allene oxide synthase 3-like				FvH4_3g37330.1	-1.042	1.17197	4.33559	18.1 kDa class I heat shock protein-like				FvH4_1g21780.1	-1.026	-1.11299	-1.12119	hypothetical protein RchiOBHm_Chr2g0115661
FvH4_1g06390.1	-1.089	-1.06415	-0.669561	programmed cell death protein 4-like				FvH4_7g15690.1	1.23	3.49188	3.38224	BAG family molecular chaperone regulator 6				FvH4_4g01980.1	-0.925	0.98634	1.51975	3-ketoacyl-CoA synthase 11-like				FvH4_5g09350.1	-0.604	-1.20843	-1.03061	---NA---
FvH4_1g11710.1	-1.434	1.35903	0.805577	thaumatin-like protein 1				FvH4_7g20870.1	3.284	1.20217	1.39457	chalcone isomerase				FvH4_3g12210.1	7.781	2.62904	-2.75815	60S ribosomal protein L27-3
FvH4_1g11810.1	3.388	1.09432	1.20248	flavanone 3-hydroxylase				FvH4_7g01160.1	3.833	1.31928	1.49245	chalcone synthase				FvH4_6g15170.1	1.691	0.735189	-0.721894	60S ribosomal protein L4
FvH4_1g15370.1	1.053	2.03889	2.01685	---NA---				FvH4_6g00880.1	3.082	3.89063	1.10066	cytochrome P450 714C2-like				FvH4_6g48960.1	-2.608	1.21065	0.915569	ABC transporter B family member 19
FvH4_1g15530.1	2.786	1.99121	1.02881	mitogen-activated protein kinase kinase kinase YODA-like				FvH4_7g31480.1	5.566	1.9042	1.39838	dirigent protein 1-like				FvH4_7g08910.1	1.114	0.9281	-0.687392	ATP synthase subunit delta', mitochondrial-like
FvH4_1g20060.1	1.896	1.27231	-1.71332	classical arabinogalactan protein 5-like				FvH4_2g31580.1	4.777	2.58805	1.64701	endochitinase EP3-like				FvH4_4g23260.1	-0.466	1.11025	-1.33563	BAG family molecular chaperone regulator 6-like
FvH4_1g21780.1	-1.026	-1.11299	-1.12119	hypothetical protein RchiOBHm_Chr2g0115661				FvH4_1g11810.1	3.388	1.09432	1.20248	flavanone 3-hydroxylase				FvH4_7g19610.1	-1.769	1.40752	-1.52383	caffeoylshikimate esterase-like
FvH4_1g28070.1	-1.408	-1.85784	1.20986	protein NDH-DEPENDENT CYCLIC ELECTRON FLOW 5				FvH4_5g14010.1	2.321	1.11155	1.14448	flavonoid 3'-hydroxylase				FvH4_1g20060.1	1.896	1.27231	-1.71332	classical arabinogalactan protein 5-like
FvH4_1g28340.1	2.201	1.38247	-1.47954	glutamic acid-rich protein-like				FvH4_6g50480.1	3.27	2.17129	1.32117	Forkhead box protein like				FvH4_3g01290.1	1.331	0.910308	-0.621981	death-associated inhibitor of apoptosis 1-like
FvH4_2g05090.1	2.331	2.47902	2.70343	UDP-glucose glucosyltransferase				FvH4_3g28370.1	2.648	1.83825	1.30057	glucan endo-1,3-beta-glucosidase-like				FvH4_2g18550.1	1.002	-0.965251	-0.839488	dolichol-phosphate mannosyltransferase subunit 3-like
FvH4_2g18550.1	1.002	-0.965251	-0.839488	dolichol-phosphate mannosyltransferase subunit 3-like				FvH4_2g25200.1	1.613	1.05084	0.699856	glutathione S-transferase-like				FvH4_4g02850.1	1.171	-1.59757	-1.22407	glu S.griseus protease inhibitor-like
FvH4_2g25200.1	1.613	1.05084	0.699856	glutathione S-transferase-like				FvH4_3g05900.1	3.405	2.508	2.12116	hypothetical protein RchiOBHm_Chr5g0013541				FvH4_1g28340.1	2.201	1.38247	-1.47954	glutamic acid-rich protein-like
FvH4_2g31370.1	-1.322	1.57922	1.54378	17.9 kDa class II heat shock protein-like				FvH4_4g19020.1	3.339	1.12941	0.797355	major allergen Pru ar 1-like				FvH4_6g11850.1	-2.321	1.25895	2.19813	glycerol-3-phosphate 2-O-acyltransferase 6
FvH4_2g31580.1	4.777	2.58805	1.64701	endochitinase EP3-like				FvH4_4g18850.1	4.517	2.65119	1.38336	major allergen Pru ar 1-like				FvH4_5g34480.1	0.599	1.05146	-0.909066	heat shock cognate 70 kDa protein 2
FvH4_2g32100.1	0.413	0.855958	-0.561103	NADH dehydrogenase [ubiquinone] iron-sulfur protein 7, mitochondrial				FvH4_1g15530.1	2.786	1.99121	1.02881	mitogen-activated protein kinase kinase kinase YODA-like				FvH4_7g22170.1	1.071	1.38628	-0.920163	heat shock cognate 70 kDa protein 2
FvH4_3g01000.1	1.772	1.10347	0.785301	acyl-CoA--sterol O-acyltransferase 1-like				FvH4_1g15370.1	1.053	2.03889	2.01685	---NA---				FvH4_3g42240.1	1.349	0.920548	-0.952508	heat shock protein 90-2
FvH4_3g01290.1	1.331	0.910308	-0.621981	death-associated inhibitor of apoptosis 1-like				FvH4_6g03180.1	3.998	1.11792	0.943276	neurogenic locus notch-like protein				FvH4_5g00400.1	4.074	0.90589	-1.38803	hsp70-Hsp90 organizing protein 3-like
FvH4_3g05900.1	3.405	2.508	2.12116	hypothetical protein RchiOBHm_Chr5g0013541				FvH4_6g03170.1	6.239	2.17636	2.40429	neurogenic locus notch-like protein				FvH4_1g04050.1	-1.709	3.52084	-2.59824	hypothetical protein RchiOBHm_Chr2g0089511
FvH4_3g05950.1	3.887	3.00183	2.06503	pathogenesis-related protein PR-4-like				FvH4_3g05950.1	3.887	3.00183	2.06503	pathogenesis-related protein PR-4-like				FvH4_4g19540.1	-1.042	3.35564	3.26848	jacalin-related lectin 3-like
FvH4_3g06180.1	1.03	1.15366	-0.915452	probable purine permease 10				FvH4_6g16060.1	2.044	1.52424	1.78254	phenylalanine ammonia-lyase 1				FvH4_6g25200.1	0.666	1.02512	-1.39041	mitochondrial import inner membrane translocase subunit TIM17-2-like
FvH4_3g12210.1	7.781	2.62904	-2.75815	60S ribosomal protein L27-3				FvH4_6g22790.1	1.728	2.04504	1.76176	polygalacturonase-inhibiting protein				FvH4_5g30060.1	0.892	-1.14898	-0.712763	mRNA turnover protein 4 homolog
FvH4_3g14960.1	-0.424	0.857764	-0.558595	phosphoglycerate kinase, chloroplastic				FvH4_7g25890.1	3.314	1.0211	1.00231	probable chalcone--flavonone isomerase 3				FvH4_4g36550.1	-1.174	2.28779	1.10275	---NA---
FvH4_3g28370.1	2.648	1.83825	1.30057	glucan endo-1,3-beta-glucosidase-like				FvH4_5g16920.1	3.377	3.00424	1.04694	probable glutathione S-transferase				FvH4_c9g00040.1	2.786	2.45748	-2.45485	---NA---
FvH4_3g36040.1	-1.212	-2.3371	-1.04074	metallothionein-like protein 1B				FvH4_7g30050.1	1.453	2.15841	0.766726	protein DETOXIFICATION 35				FvH4_2g32100.1	0.413	0.855958	-0.561103	NADH dehydrogenase [ubiquinone] iron-sulfur protein 7, mitochondrial
FvH4_3g37330.1	-1.042	1.17197	4.33559	18.1 kDa class I heat shock protein-like				FvH4_6g43220.1	4.863	3.77268	1.35033	protein DETOXIFICATION 40				FvH4_3g38460.1	-0.503	1.09461	1.51875	non-specific phospholipase C1
FvH4_3g38460.1	-0.503	1.09461	1.51875	non-specific phospholipase C1				FvH4_5g20430.1	3.829	1.5081	1.67661	protein DMR6-LIKE OXYGENASE 2-like				FvH4_6g17760.1	-0.476	0.892067	-0.704982	peroxiredoxin-2E-2, chloroplastic-like
FvH4_3g42240.1	1.349	0.920548	-0.952508	heat shock protein 90-2				FvH4_7g18460.1	1.24	3.532	3.09166	protein NUCLEAR FUSION DEFECTIVE 4-like				FvH4_3g14960.1	-0.424	0.857764	-0.558595	phosphoglycerate kinase, chloroplastic
FvH4_4g01980.1	-0.925	0.98634	1.51975	3-ketoacyl-CoA synthase 11-like				FvH4_2g05090.1	2.331	2.47902	2.70343	UDP-glucose glucosyltransferase				FvH4_6g33130.1	-0.896	1.23185	-1.11849	PRA1 family protein F2-like
FvH4_4g02850.1	1.171	-1.59757	-1.22407	glu S.griseus protease inhibitor-like				FvH4_6g47580.1	2.7	1.17287	1.76514	UDP-glycosyltransferase 708C1				FvH4_6g18850.1	1.039	0.887198	-0.743379	PREDICTED: uncharacterized protein LOC101291844
FvH4_4g18850.1	4.517	2.65119	1.38336	major allergen Pru ar 1-like				FvH4_6g17080.1	3.578	1.56925	1.67663	UDP-glycosyltransferase 73D1-like				FvH4_4g36900.1	1.449	-0.86202	-0.860637	PREDICTED: uncharacterized protein LOC101291915
FvH4_4g19020.1	3.339	1.12941	0.797355	major allergen Pru ar 1-like												FvH4_5g05320.1	1.529	1.12001	-0.578064	probable inactive poly [ADP-ribose] polymerase SRO5
FvH4_4g19540.1	-1.042	3.35564	3.26848	jacalin-related lectin 3-like												FvH4_3g06180.1	1.03	1.15366	-0.915452	probable purine permease 10
FvH4_4g19970.1	0.889	1.19597	-0.9854	putative calmodulin-like protein 2												FvH4_7g02540.1	-2.485	2.3422	1.40369	proline-rich protein 4-like
FvH4_4g23260.1	-0.466	1.11025	-1.33563	BAG family molecular chaperone regulator 6-like												FvH4_6g47300.1	-2.21	2.97133	-5.7133	protein EXORDIUM-like 5
FvH4_4g36290.1	0.95	0.857467	-0.682896	protein SLOW GREEN 1, chloroplastic												FvH4_1g28070.1	-1.408	-1.85784	1.20986	protein NDH-DEPENDENT CYCLIC ELECTRON FLOW 5
FvH4_4g36550.1	-1.174	2.28779	1.10275	---NA---												FvH4_4g36290.1	0.95	0.857467	-0.682896	protein SLOW GREEN 1, chloroplastic
FvH4_4g36900.1	1.449	-0.86202	-0.860637	PREDICTED: uncharacterized protein LOC101291915												FvH4_4g19970.1	0.889	1.19597	-0.9854	putative calmodulin-like protein 2
FvH4_5g00400.1	4.074	0.90589	-1.38803	hsp70-Hsp90 organizing protein 3-like												FvH4_1g11710.1	-1.434	1.35903	0.805577	thaumatin-like protein 1
FvH4_5g05080.1	-1.61	-1.07815	-0.545266	NHL domain protein												FvH4_6g23940.1	-1.807	1.23912	0.859993	Transmembrane protein
FvH4_5g05320.1	1.529	1.12001	-0.578064	probable inactive poly [ADP-ribose] polymerase SRO5												FvH4_1g03630.1	-2.364	2.15895	1.70576	uncharacterized RNA-binding protein C17H9.04c-like
FvH4_5g09350.1	-0.604	-1.20843	-1.03061	---NA---												FvH4_6g50080.1	2.592	2.31327	-1.3336	zinc finger AN1 domain-containing stress-associated protein 12
FvH4_5g14010.1	2.321	1.11155	1.14448	flavonoid 3'-hydroxylase
FvH4_5g16260.1	5.112	2.71709	1.15017	allene oxide synthase 3-like
FvH4_5g16920.1	3.377	3.00424	1.04694	probable glutathione S-transferase
FvH4_5g20430.1	3.829	1.5081	1.67661	protein DMR6-LIKE OXYGENASE 2-like
FvH4_5g30060.1	0.892	-1.14898	-0.712763	mRNA turnover protein 4 homolog
FvH4_5g34480.1	0.599	1.05146	-0.909066	heat shock cognate 70 kDa protein 2
FvH4_6g00880.1	3.082	3.89063	1.10066	cytochrome P450 714C2-like
FvH4_6g03170.1	6.239	2.17636	2.40429	neurogenic locus notch-like protein
FvH4_6g03180.1	3.998	1.11792	0.943276	neurogenic locus notch-like protein
FvH4_6g11850.1	-2.321	1.25895	2.19813	glycerol-3-phosphate 2-O-acyltransferase 6
FvH4_6g15170.1	1.691	0.735189	-0.721894	60S ribosomal protein L4
FvH4_6g16060.1	2.044	1.52424	1.78254	phenylalanine ammonia-lyase 1
FvH4_6g17080.1	3.578	1.56925	1.67663	UDP-glycosyltransferase 73D1-like
FvH4_6g17760.1	-0.476	0.892067	-0.704982	peroxiredoxin-2E-2, chloroplastic-like
FvH4_6g18850.1	1.039	0.887198	-0.743379	PREDICTED: uncharacterized protein LOC101291844
FvH4_6g22790.1	1.728	2.04504	1.76176	polygalacturonase-inhibiting protein
FvH4_6g23940.1	-1.807	1.23912	0.859993	Transmembrane protein
FvH4_6g25200.1	0.666	1.02512	-1.39041	mitochondrial import inner membrane translocase subunit TIM17-2-like
FvH4_6g33130.1	-0.896	1.23185	-1.11849	PRA1 family protein F2-like
FvH4_6g43220.1	4.863	3.77268	1.35033	protein DETOXIFICATION 40
FvH4_6g47300.1	-2.21	2.97133	-5.7133	protein EXORDIUM-like 5
FvH4_6g47580.1	2.7	1.17287	1.76514	UDP-glycosyltransferase 708C1
FvH4_6g48960.1	-2.608	1.21065	0.915569	ABC transporter B family member 19
FvH4_6g50080.1	2.592	2.31327	-1.3336	zinc finger AN1 domain-containing stress-associated protein 12
FvH4_6g50480.1	3.27	2.17129	1.32117	Forkhead box protein like
FvH4_7g01160.1	3.833	1.31928	1.49245	chalcone synthase
FvH4_7g02540.1	-2.485	2.3422	1.40369	proline-rich protein 4-like
FvH4_7g08910.1	1.114	0.9281	-0.687392	ATP synthase subunit delta', mitochondrial-like
FvH4_7g15690.1	1.23	3.49188	3.38224	BAG family molecular chaperone regulator 6
FvH4_7g18460.1	1.24	3.532	3.09166	protein NUCLEAR FUSION DEFECTIVE 4-like
FvH4_7g19610.1	-1.769	1.40752	-1.52383	caffeoylshikimate esterase-like
FvH4_7g20870.1	3.284	1.20217	1.39457	chalcone isomerase
FvH4_7g22170.1	1.071	1.38628	-0.920163	heat shock cognate 70 kDa protein 2
FvH4_7g23650.1	-1.128	3.07325	4.48262	17.8 kDa class I heat shock protein-like
FvH4_7g23720.1	-1.192	1.10359	2.1982	18.1 kDa class I heat shock protein-like
FvH4_7g25890.1	3.314	1.0211	1.00231	probable chalcone--flavonone isomerase 3
FvH4_7g30050.1	1.453	2.15841	0.766726	protein DETOXIFICATION 35
FvH4_7g31480.1	5.566	1.9042	1.39838	dirigent protein 1-like
FvH4_c9g00040.1	2.786	2.45748	-2.45485	---NA---
